# Development and validation of a reliable DNA copy-number-based machine learning algorithm (*CopyClust*) for breast cancer integrative cluster classification

**DOI:** 10.1101/2023.11.21.568129

**Authors:** Cameron C. Young, Katherine Eason, Raquel Manzano Garcia, Richard Moulange, Sach Mukherjee, Suet-Feung Chin, Carlos Caldas, Oscar M. Rueda

## Abstract

The Integrative Clusters (IntClusts) provide a framework for the classification of breast cancer tumors into 10 distinct genomic subtypes based on DNA copy number and gene expression. Current classifiers achieve only low accuracy without gene expression data, warranting the development of new approaches to copy-number-only-based IntClust classification. A novel XGBoost-driven classification algorithm, *CopyClust*, was trained using genomic features from METABRIC and validated on TCGA achieving a nine-percentage point or greater improvement in overall IntClust subtype classification accuracy.
