## Supplemental Table 2 for "Development and validation of a reliable DNA copy-number-based machine learning algorithm (*CopyClust*) for breast cancer integrative cluster classification"

### Sheet: Sheet1
Range	hg18			hg19			hg38
	chr	start	end	chr	start	end	chr	start	end
1	1	51599	28542727	1	61736	28670140	1	61736	28343629
2	1	28545046	30400835	1	28672459	30628248	1	28345948	30155401
3	1	30403164	35398334	1	30630577	35625747	1	30157730	35160146
4	1	35401052	35627564	1	35628465	35854977	1	35162864	35389376
5	1	35631506	35793314	1	35858919	36020727	1	35393318	35555126
6	1	35799693	55888386	1	36027106	56115798	1	35561505	55650125
7	1	55888820	61029355	1	56116232	61256767	1	55650559	60791095
8	1	61030966	66279571	1	61258378	66506983	1	60792706	66041300
9	1	66279675	72289121	1	66507087	72516533	1	66041404	72050850
10	1	72292782	72541087	1	72520194	72768499	1	72054511	72302816
11	1	72541505	72541505	1	72768917	72768917	1	72303234	72303234
12	1	72541525	84346504	1	72768937	84573916	1	72303254	84108233
13	1	84346949	91648228	1	84574361	91875640	1	84108678	91410083
14	1	91648578	102517713	1	91875990	102745125	1	91410433	102279569
15	1	102518072	109202540	1	102745484	109401017	1	102279928	108858395
16	1	109204434	114524362	1	109402911	114722839	1	108860289	114180217
17	1	114526587	121184503	1	114725064	121482980	1	114182442	121580013
18	1	141510591	168928694	1	142569068	170662070	1	121580532	170702266
19	1	168928907	169194271	1	170662283	170927647	1	170705165	170966129
20	1	169195706	175276784	1	170929082	177010161	1	170966454	177046079
21	1	175277331	176122738	1	177010708	177856115	1	177046470	177897763
22	1	176123350	187768071	1	177856727	189501448	1	177898310	189543877
23	1	187769745	198766973	1	189503122	200500350	1	189544136	200539440
24	1	198769192	198870325	1	200502569	200603702	1	200555290	200652989
25	1	198874089	206138813	1	200607466	208072190	1	200653117	207904298
26	1	206140825	206446729	1	208074202	208380106	1	207904893	208222464
27	1	206449303	222079319	1	208382680	224012696	1	208222811	223828818
28	1	222079703	227887109	1	224013080	229820486	1	223829473	229686305
29	1	227887155	233776933	1	229820532	235710310	1	229686328	235550153
30	1	233777195	247191012	1	235710572	249224389	1	235550862	248956422
31	2	2785	27700339	2	12785	27846835	2	24819	27632372
32	2	27702114	44139096	2	27848610	44285592	2	27632530	44069141
33	2	44142379	54935367	2	44288875	55081863	2	44069182	54859046
34	2	54935653	73660531	2	55082149	73807023	2	54859302	73591652
35	2	73661981	91669512	2	73808473	92305785	2	73591809	94680915
36	2	94691615	135119669	2	95327888	135403199	2	94681257	134663336
37	2	135124250	179881563	2	135407780	180173318	2	134663988	179328248
38	2	179882997	206488232	2	180174752	206779987	2	179329893	205923009
39	2	206488541	212806791	2	206780296	213098546	2	205923415	212251909
40	2	212811966	224707658	2	213103721	224999414	2	212252283	224141882
41	2	224708068	242738130	2	224999824	243089457	2	224142354	242193529
42	3	35346	5125738	3	60346	5150738	3	29221	5132200
43	3	5133599	8960240	3	5158599	8985240	3	5138766	8953502
44	3	8960433	9602027	3	8985433	9627027	3	8955418	9603161
45	3	9602531	20730324	3	9627531	20755320	3	9603385	20722285
46	3	20732987	26035299	3	20757983	26060295	3	20722639	26029076
47	3	26036390	37500570	3	26061386	37525566	3	26030553	37486871
48	3	37500712	43526571	3	37525708	43551567	3	37490878	43517605
49	3	43527461	72669070	3	43552457	72586380	3	43518004	72547447
50	3	72671974	73305562	3	72589284	73222872	3	72548041	73185962
51	3	73305992	78918884	3	73223302	78836194	3	73191622	78797508
52	3	78921656	84730457	3	78838966	84647767	3	78797555	84609989
53	3	84734448	90585553	3	84651758	90502863	3	84612554	93817213
54	3	95002169	127622310	3	93519479	126139620	3	93821949	126424995
55	3	127623259	140849733	3	126140569	139367043	3	126425602	139658408
56	3	140851296	146823835	3	139368606	145341145	3	139658564	145639806
57	3	146829405	159833579	3	145346715	158350885	3	145641556	158660083
58	3	159834240	166090976	3	158351546	164608282	3	158661383	164901925
59	3	166092960	168410528	3	164610266	166927834	3	164909700	167226538
60	3	168418323	181353851	3	166935629	179871157	3	167227769	180166995
61	3	181359826	199380516	3	179877132	197896119	3	180168177	198295559
62	4	2282	17419911	4	12282	17810813	4	21348	17824374
63	4	17424987	28800952	4	17815889	29191854	4	17824633	29211575
64	4	28801314	41139920	4	29192216	41445163	4	29212348	41449113
65	4	41140282	49353370	4	41445525	49658613	4	41452282	51822950
66	4	52380457	73638299	4	52685700	73419435	4	51823257	72555333
67	4	73639076	78122146	4	73420212	77903122	4	72556119	76992160
68	4	78123724	80844401	4	77904700	80625377	4	76992218	79717159
69	4	80853767	84378796	4	80634743	84159772	4	79718120	83239126
70	4	84378926	85053635	4	84159902	84834611	4	83240071	83919285
71	4	85055287	123156720	4	84836263	122937270	4	83919781	122026826
72	4	123157210	137237835	4	122937760	137018385	4	122027289	136104688
73	4	137240886	156417052	4	137021436	156197602	4	136110337	155280746
74	4	156418006	168692127	4	156198556	168455552	4	155281820	167542800
75	4	168692528	191261905	4	168455953	191027924	4	167543317	190214556
76	5	68533	21178881	5	15533	21143124	5	27083	21150683
77	5	21181004	39616920	5	21145247	39581163	5	21150875	39583273
78	5	39618146	46425031	5	39582389	46389274	5	39587119	50163221
79	5	49468589	114692770	5	49432832	114664871	5	50163702	115334179
80	5	114694190	132990941	5	114666291	132963042	5	115337612	133635475
81	5	132991914	145929585	5	132964015	145949392	5	133636032	146582346
82	5	145932351	163088309	5	145952158	163155731	5	146582575	163737267
83	5	163088383	168609918	5	163155805	168677340	5	163738461	169254721
84	5	168610371	173861961	5	168677793	173929355	5	169256809	174505439
85	5	173862484	180722927	5	173929878	180790321	5	174505786	181538260
86	6	94662	6156377	6	149662	6211378	6	153609	6226718
87	6	6162747	9848867	6	6217748	9740881	6	6226802	9748130
88	6	9850053	12119277	6	9742067	12011291	6	9748183	12021192
89	6	12127340	12210758	6	12019354	12102772	6	12021306	12115071
90	6	12212108	25644274	6	12104122	25536295	6	12115417	25543493
91	6	25644989	25786131	6	25537010	25678152	6	25545700	25682034
92	6	25786657	26146149	6	25678678	26038170	6	25682364	26056058
93	6	26154544	33131557	6	26046565	33023579	6	26056596	33056496
94	6	33131770	45805518	6	33023792	45697540	6	33056722	45734261
95	6	45805954	49177869	6	45697976	49069910	6	45734375	49113912
96	6	49184363	58885344	6	49076404	58777385	6	49114670	61125047
97	6	61944400	68364661	6	61886441	68307940	6	61125114	67605216
98	6	68364841	69861733	6	68308120	69805012	6	67605735	69101512
99	6	69864109	70591978	6	69807388	70535257	6	69102755	69828423
100	6	70594155	74512540	6	70537434	74455819	6	69831018	73759231
101	6	74512553	79019609	6	74455832	78962890	6	73763273	78262065
102	6	79025785	81826257	6	78969066	81769538	6	78262086	81067890
103	6	81826357	86778665	6	81769638	86721946	6	81068200	86021382
104	6	86779350	99270985	6	86722631	99164264	6	86031127	98725549
105	6	99271792	99442732	6	99165071	99336011	6	98726433	98894642
106	6	99443819	100871345	6	99337098	100764624	6	98895005	100326369
107	6	100874495	105579924	6	100767774	105473231	6	100326626	105039414
108	6	105585620	105672377	6	105478927	105565684	6	105045042	105121762
109	6	105673107	111729965	6	105566414	111623272	6	105121820	111318905
110	6	111730420	124570442	6	111623727	124528743	6	111319923	124213808
111	6	124570650	130798820	6	124528951	130757127	6	124216273	130443174
112	6	130798855	131982177	6	130757162	131940484	6	130446884	131629658
113	6	131984084	136436074	6	131942391	136394381	6	131630132	136078216
114	6	136438292	137172752	6	136396599	137131059	6	136083961	136824245
115	6	137175122	142905073	6	137133429	142863380	6	136826870	142547378
116	6	142906799	148752493	6	142865106	148710800	6	142547760	148393488
117	6	148752515	154223313	6	148710822	154181620	6	148401973	153869742
118	6	154226754	159945197	6	154185061	160025207	6	153876335	159608976
119	6	159945446	170892931	6	160025456	171051006	6	159609031	170805980
120	7	52912	18079585	7	43259	18117414	7	44408	18085874
121	7	18080954	19041477	7	18122244	19077948	7	18089281	19042951
122	7	19044470	21844426	7	19081523	21881476	7	19047997	21845652
123	7	21844487	27117713	7	21881548	27155875	7	21851620	27132952
124	7	27118710	43878255	7	27156972	43916138	7	27134124	43880826
125	7	43882331	45361796	7	43916491	45400336	7	43881907	45366374
126	7	45366351	49767421	7	45400385	49797531	7	45373622	49767379
127	7	49767757	52704221	7	49799147	52738236	7	49768613	52687319
128	7	52705201	55791075	7	52742396	55839637	7	52692006	55782726
129	7	55800569	58023925	7	55844939	61065787	7	55787099	61272669
130	7	61067917	78102410	7	61066297	78268765	7	61272832	78648363
131	7	78103732	78204511	7	78269375	78372079	7	78648997	78748434
132	7	78209459	90286405	7	78372798	90450509	7	78749821	90832025
133	7	90287562	96388632	7	90450976	96553480	7	90832234	96931750
134	7	96388650	96420696	7	96553514	96594143	7	96932137	96970321
135	7	96425257	104201085	7	96594856	104414675	7	96972802	104774228
136	7	104201557	130066613	7	104414766	130417814	7	104774319	130732987
137	7	130066934	154167304	7	130419482	154537844	7	130734721	154746073
138	7	154168473	158819766	7	154542786	159138663	7	154746134	159345974
139	8	21255	3992721	8	113381	4005499	8	162797	4147919
140	8	3992783	7158508	8	4005546	7189358	8	4147977	7329125
141	8	7174043	7176768	8	7193822	7214669	8	7331836	7357090
142	8	7181232	12688868	8	7214811	12648729	8	7357147	12788880
143	8	12689229	14057153	8	12649179	14018366	8	12791220	14158661
144	8	14059593	14104452	8	14019070	14061372	8	14160857	14203681
145	8	14105212	16859679	8	14062621	16818403	8	14203863	16960848
146	8	16861787	18188241	8	16819026	18150293	8	16960894	18292492
147	8	18190629	21661129	8	18151146	21650197	8	18292784	21783159
148	8	21685258	21805308	8	21650993	21754738	8	21792685	21896655
149	8	21808688	22185064	8	21758119	22138260	8	21897227	22277683
150	8	22186168	26683166	8	22139173	26628332	8	22280747	26770801
151	8	26683182	29683086	8	26631859	29633845	8	26770815	29776178
152	8	29688912	29859759	8	29635910	29743088	8	29776329	29884481
153	8	29861290	31359405	8	29743305	31248913	8	29885572	31391068
154	8	31368083	31683727	8	31248988	31577125	8	31391397	31718499
155	8	31694980	32488768	8	31578885	32370627	8	31719609	32512385
156	8	32489267	32862486	8	32375126	32751190	8	32513111	32892609
157	8	32869428	33417703	8	32751888	33301621	8	32893672	33443806
158	8	33420315	33669682	8	33303016	33555675	8	33444103	33697815
159	8	33670598	34198300	8	33560916	34079607	8	33698157	34221970
160	8	34198937	35217075	8	34079703	35101377	8	34222089	35242278
161	8	35219307	35239092	8	35101974	35128376	8	35243859	35270446
162	8	35246532	35860755	8	35128438	35747020	8	35270858	35888143
163	8	35863561	36042355	8	35751183	35928167	8	35889502	36070419
164	8	36046238	36140710	8	35928535	36031256	8	36070649	36168993
165	8	36142219	36238750	8	36032564	36124334	8	36173738	36266150
166	8	36239399	36711215	8	36125507	36597748	8	36266816	36739624
167	8	36712466	36743382	8	36598932	36628302	8	36740230	36770460
168	8	36746966	37410073	8	36628405	37307178	8	36770784	37448673
169	8	37417024	37770635	8	37308772	37664656	8	37449660	37799945
170	8	37775724	37873899	8	37665946	37768894	8	37807138	37906388
171	8	37877696	38379972	8	37772778	38270624	8	37911376	38413088
172	8	38386664	38566863	8	38270694	38454017	8	38413106	38592613
173	8	38568949	39349817	8	38455102	39247112	8	38596499	39389157
174	8	39354761	39506123	8	39248743	39389016	8	39389593	39531261
175	8	39507457	40970221	8	39389030	40854254	8	39531497	40996171
176	8	40971715	41046754	8	40855553	40933986	8	40996735	41075908
177	8	41052193	43943206	8	40937651	46912028	8	41076467	45951914
178	8	46966700	51432067	8	46912315	51274844	8	46000406	50359355
179	8	51434233	54146876	8	51274935	53987958	8	50362284	53072787
180	8	54147266	59962740	8	53988008	59801932	8	53075398	58889017
181	8	59964002	60692704	8	59802957	60539063	8	58889373	59622304
182	8	60695897	66370468	8	60539305	66210642	8	59626504	65298031
183	8	66370976	72923744	8	66212838	72761658	8	65298407	71849348
184	8	72924038	73523468	8	72762058	73365965	8	71849423	72453215
185	8	73525924	76468333	8	73371083	76307605	8	72453730	75394569
186	8	76468812	80596276	8	76307739	80445769	8	75395370	79527742
187	8	80602454	85951921	8	80453240	85792472	8	79533534	84879870
188	8	85953904	93034585	8	85792757	92969535	8	84880237	91954267
189	8	93035527	93348728	8	92969945	93284785	8	91957307	92272453
190	8	93352754	99029693	8	93285104	98967870	8	92272557	97950222
191	8	99030082	100888952	8	98968099	100822382	8	97955642	99809807
192	8	100889065	105755886	8	100829138	105689172	8	99810154	104676494
193	8	105756658	112364437	8	105691397	112303184	8	104676944	111289024
194	8	112369457	115055643	8	112303321	115002094	8	111290955	113986562
195	8	115059647	118809651	8	115002305	118743190	8	113989865	117729366
196	8	118810239	119100202	8	118745339	119036886	8	117730951	118024251
197	8	119101334	124515225	8	119039067	124450216	8	118024647	123437432
198	8	124518683	125607352	8	124450364	125543936	8	123437976	124530896
199	8	125608475	129095835	8	125544840	129029314	8	124531695	128016538
200	8	129096877	131154851	8	129029404	131091606	8	128017068	130079346
201	8	131159101	132186890	8	131092576	132119763	8	130079360	131107073
202	8	132187626	135007686	8	132122164	134941176	8	131107516	133928601
203	8	135009559	135101563	8	134941256	135038599	8	133928933	134024373
204	8	135105780	139843591	8	135040146	139782873	8	134026356	138770295
205	8	139844183	146268960	8	139785645	146364022	8	138770630	145138636
206	9	30910	3856969	9	47464	3867484	9	46587	3867342
207	9	3857146	12480226	9	3867540	12491022	9	3867484	12490602
208	9	12480247	17153433	9	12491250	17165698	9	12491022	17165630
209	9	17153602	17200515	9	17167787	17218112	9	17165700	17217420
210	9	17206958	21836285	9	17219881	21855096	9	17218114	21846442
211	9	21836327	23547227	9	21855687	23563624	9	21855097	23563525
212	9	23553421	32603788	9	23563772	32615204	9	23563626	32614525
213	9	32604465	47006997	9	32615324	65616972	9	32615206	61993748
214	9	65336138	92156815	9	65617147	93121070	9	61995755	90358788
215	9	92157135	113192938	9	93121235	114155811	9	90358953	111393531
216	9	113195506	129913285	9	114155899	130878611	9	111393619	128116332
217	9	129917362	140211216	9	130878942	141213432	9	128116663	138287977
218	10	62760	14963542	10	72826	14929731	10	26824	14881537
219	10	14969477	19067702	10	14930731	19029312	10	14887472	18738767
220	10	19068759	30133287	10	19029360	30094198	10	18739824	29804352
221	10	30133715	39116228	10	30094342	42433753	10	29804780	38783091
222	10	41753546	61141701	10	42433816	61478819	10	41715084	59711937
223	10	61148527	72577957	10	61479001	72908675	10	59718763	71148194
224	10	72578310	75131422	10	72908983	75468307	10	71148547	73701658
225	10	75135778	75300089	10	75468859	75640017	10	73706014	73870325
226	10	75302766	81647399	10	75644187	81694353	10	73873002	79934597
227	10	81651833	84849424	10	81695208	84875705	10	79935452	83110320
228	10	84850168	89170678	10	84879935	89183085	10	83111500	87421108
229	10	89170845	120230593	10	89183250	120242929	10	87422858	118481091
230	10	120231580	122373258	10	120243582	122385035	10	118482078	120623756
231	10	122374273	135356695	10	122386020	135534748	10	120624771	134906455
232	11	188510	11688266	11	202180	11732578	11	198510	11710143
233	11	11688580	17217443	11	11738518	17260918	11	11710457	17239320
234	11	17217464	21925693	11	17261077	21971403	11	17239341	21947571
235	11	21927524	21945907	11	21973065	21997038	11	21949402	21967785
236	11	21949104	27217132	11	21997071	27260998	11	21970982	27239009
237	11	27217495	27764723	11	27261978	27810224	11	27239372	27786600
238	11	27765390	29235917	11	27810352	29287558	11	27787267	29257794
239	11	29242257	29529722	11	29287579	29586799	11	29264134	29551599
240	11	29534042	31606070	11	29587950	31652600	11	29555919	31627947
241	11	31608796	51421004	11	31654427	54720025	11	31630673	54954481
242	11	54458222	59806516	11	54720824	60053612	11	54990452	60282467
243	11	59808727	61156730	11	60054191	61404053	11	60284678	61632682
244	11	61159695	65676429	11	61408449	65923149	11	61635647	66152382
245	11	65679165	65721958	11	65923251	65977872	11	66155118	66197911
246	11	65730057	65969796	11	65978356	66219305	11	66206010	66445749
247	11	65974156	66044653	11	66221378	66302670	11	66450109	66520606
248	11	66053386	66238040	11	66303278	66493295	11	66529339	66713993
249	11	66244110	67593397	11	66498869	67841356	11	66720063	68069354
250	11	67597671	68134367	11	67842821	68379772	11	68073628	68610323
251	11	68135345	68280531	11	68379997	68529575	11	68611301	68756487
252	11	68284475	68347877	11	68530090	68597104	11	68760431	68823833
253	11	68349343	68525561	11	68598534	68776312	11	68825299	69001517
254	11	68532206	68705005	11	68779633	68957020	11	69008162	69180961
255	11	68712424	69933024	11	68957110	70259199	11	69188380	70409270
256	11	69935880	70223349	11	70260609	70551623	11	70412126	70699596
257	11	70226806	70296939	11	70552397	70627059	11	70703053	70773186
258	11	70299992	70330653	11	70627159	70664199	11	70776239	70806900
259	11	70340951	70400742	11	70664218	70730446	11	70817198	70876989
260	11	70404286	70498799	11	70730709	70828468	11	70880533	71110105
261	11	70502611	70579822	11	70831102	70907688	11	71113917	71191128
262	11	70583721	70697998	11	70908096	71022913	11	71195027	71309304
263	11	70699703	70700757	11	71023090	71024653	11	71311009	71312063
264	11	70701792	71137252	11	71025332	71464076	11	71313098	71748558
265	11	71141212	71191246	11	71467756	71523318	11	71752518	71802552
266	11	71196970	73073314	11	71523564	73408272	11	71808276	73684621
267	11	73080822	73771991	11	73408790	74097047	11	73692129	74383298
268	11	73772694	74145599	11	74097449	74478987	11	74384001	74756906
269	11	74152514	74180816	11	74481318	74507110	11	74763821	74792123
270	11	74182349	74641581	11	74508609	74969856	11	74793656	75252889
271	11	74646896	75069880	11	74971557	75392559	11	75258204	75681187
272	11	75070050	75751651	11	75392610	76077953	11	75681357	76362959
273	11	75754968	76505640	11	76078772	76831441	11	76366276	77116946
274	11	76509044	77968085	11	76831622	78299790	11	77120350	78579392
275	11	77976212	78021897	11	78300246	78348662	11	78587519	78633204
276	11	78022989	78168300	11	78349277	78497521	11	78634296	78779607
277	11	78170460	78664629	11	78501263	78989234	11	78781767	79275936
278	11	78664850	78803309	11	78989601	79128235	11	79276157	79414617
279	11	78805022	79091879	11	79128381	79417567	11	79416330	79703187
280	11	79095197	79275172	11	79421363	79613604	11	79706505	79886481
281	11	79279244	79336448	11	79615053	79660947	11	79890553	79947757
282	11	79338340	79615577	11	79661416	79948041	11	79949649	80226885
283	11	79624769	80055658	11	79949003	80386222	11	80236077	80666966
284	11	80062484	80836703	11	80386324	81168074	11	80673792	81448013
285	11	80844660	81090578	11	81170631	81415437	11	81455970	81701888
286	11	81092877	81780774	11	81420160	82105824	11	81704187	82392084
287	11	81781774	82064089	11	82106054	82390792	11	82393084	82675399
288	11	82068166	82179030	11	82398722	82508987	11	82679476	82790340
289	11	82180309	83244210	11	82515998	83579685	11	82791619	83855519
290	11	83256927	84443539	11	83579907	84781928	11	83868236	85054847
291	11	84452983	86799995	11	84783271	87125438	11	85064291	87411305
292	11	86802913	87888779	11	87127048	88252273	11	87414223	88515963
293	11	87890535	89114480	11	88252588	89492879	11	88517719	89741664
294	11	89127598	89250993	11	89498363	89656239	11	89754782	89878177
295	11	89275846	89275846	11	89659569	89659569	11	89903030	89903030
296	11	89295887	89431482	11	89696094	89807959	11	89923071	90058666
297	11	89443293	94762977	11	89810339	95132297	11	90070477	95390165
298	11	94771520	95402613	11	95132416	95770130	11	95398708	96029801
299	11	95408988	95723598	11	95770378	96090508	11	96036176	96350786
300	11	95726186	99086147	11	96090588	99583761	11	96353374	99710206
301	11	99086323	99546389	11	99587080	100045242	11	99710382	100170447
302	11	99548630	104347429	11	100045262	104844504	11	100172688	104971492
303	11	104349552	110656530	11	104845909	111153607	11	104973615	111280595
304	11	110658472	126738098	11	111156033	127242992	11	111282537	127362993
305	11	126745350	134449982	11	127243395	135006517	11	127370245	135074876
306	12	20704	11806643	12	161221	11927460	12	20704	11762442
307	12	11812572	12068073	12	11927531	12178981	12	11768371	12023872
308	12	12068397	23336213	12	12182813	23448899	12	12024196	23292012
309	12	23340127	24075811	12	23449064	24188229	12	23295926	24031610
310	12	24079364	25775449	12	24188247	25886729	12	24035163	25731248
311	12	25777499	28653914	12	25888413	28764257	12	25733298	28609714
312	12	28654420	34745766	12	28765204	37857945	12	28610220	34701564
313	12	36144018	56459733	12	37863725	58183049	12	37463949	57779683
314	12	56463559	59785844	12	58190723	61500758	12	57783509	61105796
315	12	59786487	62762893	12	61504637	64477144	12	61106439	64082846
316	12	62762917	63130909	12	64483453	64866719	12	64082870	64450862
317	12	63147337	64383643	12	64867338	66102937	12	64467290	65703596
318	12	64387434	65630645	12	66105271	67345502	12	65707387	66950598
319	12	65630898	69382266	12	67350123	71099100	12	66950851	70702219
320	12	69385261	69813437	12	71100903	71529641	12	70705214	71133390
321	12	69815758	70017071	12	71529654	71736704	12	71135711	71337024
322	12	70021794	72184634	12	71736740	73909535	12	71341747	73504587
323	12	72194967	78573362	12	73911478	80055855	12	73514920	79655451
324	12	78578886	88340574	12	80057114	89825122	12	79660975	89422666
325	12	88348440	90849121	12	89825165	92331324	12	89430532	91931214
326	12	90852295	104901774	12	92331781	106378143	12	91934388	105983866
327	12	104901842	111424598	12	106378289	112940264	12	105983934	112502411
328	12	111424618	132288263	12	112940324	133851895	12	112502431	133201604
329	13	17924950	25677252	13	19037853	26781528	13	18452810	26205115
330	13	25677776	30261017	13	26786295	31366780	13	26205639	30788880
331	13	30264485	30294215	13	31368696	31397180	13	30792348	30822078
332	13	30294370	31291578	13	31399380	32402275	13	30822233	31819441
333	13	31299697	34027353	13	32406610	35130381	13	31827560	34555216
334	13	34027569	39600251	13	35132927	40704750	13	34555432	40128114
335	13	39602528	40353492	13	40705520	41460927	13	40130391	40881356
336	13	40358754	58625994	13	41467267	59733272	13	40886618	59153859
337	13	58627904	65243142	13	59741256	66349569	13	59155769	65771009
338	13	65245987	76585434	13	66349878	77702347	13	65773854	77113298
339	13	76598910	76827480	13	77703463	77930376	13	77126774	77355344
340	13	76827486	86081348	13	77931211	87284846	13	77355350	86631092
341	13	86082412	89312643	13	87288517	90515160	13	86632156	89862388
342	13	89313076	94914011	13	90515320	96123465	13	89862821	95463756
343	13	94921348	108764224	13	96124532	109969281	13	95471093	109313875
344	13	108766374	114126500	13	109969952	115169878	13	109316025	114342923
345	14	18072125	31523523	14	19016350	32453959	14	30713	31978771
346	14	31523612	33314317	14	32454372	34247020	14	31982277	33772017
347	14	33316352	37179063	14	34247094	38111870	14	33773344	37617011
348	14	37179982	39385551	14	38113754	40322708	14	37619230	39836710
349	14	39389919	43594520	14	40322969	44527268	14	39837237	44049650
350	14	43596174	44354699	14	44527417	45289006	14	44049929	44802960
351	14	44358480	52471011	14	45289062	53408380	14	44803052	52925076
352	14	52477325	52763268	14	53410405	53698446	14	52928678	53215641
353	14	52767805	53125087	14	53700181	54056627	14	53215863	53576234
354	14	53126346	62005515	14	54056982	62936370	14	53576266	62466121
355	14	62005763	97449352	14	62937054	98380330	14	62466339	97903027
356	14	97449857	106356482	14	98380350	107349540	14	97905124	106873771
357	15	18276342	18995438	15	19322142	20646686	14	106874800	107043719
358	15	19003809	45471924	15	20717387	47685010	15	20397119	47386146
359	15	45471972	51592613	15	47685080	53806086	15	47387529	53507615
360	15	51593117	60133793	15	53807399	62354770	15	53511586	62046660
361	15	60141862	62564599	15	62357587	64782829	15	62047482	64464086
362	15	62565493	68854639	15	64783397	71071395	15	64465090	70770391
363	15	68857934	76316594	15	71075891	78530940	15	70773599	78231946
364	15	76317466	76971442	15	78530991	79189358	15	78234933	78885398
365	15	76976337	83001950	15	79193641	85210003	15	78888416	84655131
366	15	83004074	88401053	15	85214604	90603494	15	84655375	90055003
367	15	88402037	90174604	15	90604219	92380582	15	90055580	91826687
368	15	90181223	92145301	15	92382261	94348262	15	91826747	93786487
369	15	92148931	97964539	15	94349212	100158042	15	93789695	99597530
370	15	97971505	98882649	15	100158444	101070463	15	99598788	100523296
371	15	98884642	100286564	15	101071719	102531392	15	100524093	101888923
372	16	778	23463001	16	61589	23558179	15	101894807	101991189
373	16	23465680	33919670	16	23558635	34197352	16	23528916	34167633
374	16	34054853	35140728	16	34197603	46463783	16	34176392	35923789
375	16	45021284	51477991	16	46475899	52921835	16	35923881	52880314
376	16	51479336	56502622	16	52923038	57948543	16	52880635	57904851
377	16	56506044	56874085	16	57950057	58319198	16	57906987	58279286
378	16	56876699	57120700	16	58320211	58566304	16	58279338	58521815
379	16	57123805	69765380	16	58566361	71209927	16	58522691	71168586
380	16	69765702	88815037	16	71212677	90287536	16	71168895	90092430
381	17	527	16220297	17	527	16279572	16	90096263	90338345
382	17	16234296	18049326	17	16293571	18108601	17	16374215	18204007
383	17	18050053	18863471	17	18109328	18922746	17	18204137	19014602
384	17	18876249	18876249	17	18935524	18935524	17	19018780	19018780
385	17	18891593	18906255	17	18950868	18965530	17	19018913	19019421
386	17	18944147	18991489	17	19003422	19050764	17	19019433	19100109
387	17	18991652	21464766	17	19050927	21524173	17	19100751	21605629
388	17	21467639	22159777	17	21527046	22235650	17	21609756	22720242
389	17	22294539	23984886	17	25270412	26960759	17	22727749	28624959
390	17	24001074	25377520	17	26976947	28353394	17	28625419	30011002
391	17	25378005	27535387	17	28353879	30511274	17	30014863	32153328
392	17	27535510	30515629	17	30511397	33491516	17	32155988	35106319
393	17	30516300	31281019	17	33492187	34256906	17	35106611	35842185
394	17	31281127	32586366	17	34257014	35512253	17	35843549	37118979
395	17	32587564	33710042	17	35513451	36456524	17	37119704	38268987
396	17	33719546	33899620	17	36466028	36646094	17	38269360	38467579
397	17	33899866	34816775	17	36646340	37563249	17	38467902	39391342
398	17	34823192	35323528	17	37569666	38070002	17	39391644	39908152
399	17	35331128	35701095	17	38077602	38447569	17	39909987	40271046
400	17	35710677	35726147	17	38457151	38472621	17	40271542	40314913
401	17	35730332	36824332	17	38476806	39570806	17	40316216	41404755
402	17	36825759	37809531	17	39572233	40556005	17	41405890	42392661
403	17	37811713	43428112	17	40558187	46073113	17	42394249	47993065
404	17	43432098	43995796	17	46077099	46640797	17	47993340	48546739
405	17	43995808	44147072	17	46640809	46792073	17	48561247	48707019
406	17	44159739	45738665	17	46804740	48383666	17	48707039	50302254
407	17	45739500	46116079	17	48384501	48761080	17	50304559	50677196
408	17	46120823	47013110	17	48765824	49658111	17	50679409	51572166
409	17	47017909	48010632	17	49662910	50655633	17	51572839	52570253
410	17	48015438	49240943	17	50660439	51885944	17	52570329	53803907
411	17	49241543	51507801	17	51886544	54152802	17	53803920	56074831
412	17	51507825	52065475	17	54152826	54710476	17	56075024	56630556
413	17	52069763	53736559	17	54714764	56381560	17	56632201	58299514
414	17	53739021	53966870	17	56384022	56611871	17	58303110	58525592
415	17	53967987	54508860	17	56612988	57154078	17	58529997	59066864
416	17	54512350	58459786	17	57157568	60990485	17	59067333	63019814
417	17	58460103	58468333	17	60991305	60992388	17	63020698	63025900
418	17	58470860	58916932	17	60992444	61415786	17	63028142	63472877
419	17	58917190	63635027	17	61416098	66123432	17	63478305	68094957
420	17	63636451	65145636	17	66124856	67634041	17	68103353	69629001
421	17	65145962	65521741	17	67634367	68010146	17	69629303	70005765
422	17	65522553	66793361	17	68010958	69281766	17	70008858	71277354
423	17	66796490	69687544	17	69284895	72175949	17	71277828	74173275
424	17	69691576	70361292	17	72179981	72849697	17	74173438	74838446
425	17	70363771	73491755	17	72852176	75980160	17	74840873	77956937
426	17	73496366	78643088	17	75984771	81048659	17	77960430	83083929
427	18	1543	9317027	18	11543	9327027	17	83087282	83257442
428	18	9319268	17195897	18	9329268	18941899	18	9321972	21355572
429	18	17205122	41651756	18	18951124	43397758	18	21355750	45805713
430	18	41652917	47208108	18	43398919	48954110	18	45807169	51424300
431	18	47208158	58733518	18	48954160	60582538	18	51424676	62896858
432	18	58733813	59971232	18	60582833	61820252	18	62898569	64144855
433	18	59975531	76116029	18	61824551	78015057	18	64146394	80252186
434	19	41911	8439538	19	90911	8533538	18	80252854	80373286
435	19	8445341	24388591	19	8539341	24596751	19	8474457	24413949
436	19	32439834	35994487	19	27747994	31302647	19	27257086	30811740
437	19	35994572	39384428	19	31302732	34692588	19	30811825	34201683
438	19	39395969	44955753	19	34704129	40263913	19	34213224	39773273
439	19	44956364	45838000	19	40264524	41146160	19	39773884	40657146
440	19	45840801	53154443	19	41148961	48463384	19	40659347	47961593
441	19	53154947	54264641	19	48463946	49590938	19	47961631	49106857
442	19	54282577	55426825	19	49595969	50737984	19	49111151	50234727
443	19	55428793	56246084	19	50740074	51555645	19	50236817	51052388
444	19	56247397	63789667	19	51555783	59097855	19	51052526	59939919
445	20	9306	15342915	20	61306	15394915	20	80665	15414270
446	20	15343187	18245034	20	15395187	18297034	20	15414542	18316390
447	20	18249570	22444483	20	18301570	22496483	20	18320926	22515845
448	20	22447080	26253580	20	22499080	26305580	20	22518442	26324944
449	20	28034014	42034337	20	29420353	42600923	20	30185677	43972283
450	20	42034996	44651840	20	42601582	45218433	20	43972942	46589794
451	20	44658425	45971701	20	45225018	46538294	20	46596379	47909550
452	20	45971715	47633406	20	46538308	48199999	20	47909564	49583462
453	20	47633438	47673051	20	48200031	48239644	20	49583494	49623107
454	20	47677461	49725622	20	48244054	50292215	20	49627517	51675676
455	20	49728922	50116023	20	50295515	50682616	20	51678976	52066077
456	20	50117318	57757418	20	50683911	58324023	20	52067372	59748968
457	20	57757593	62426598	20	58324198	62956154	20	59749143	64324801
458	21	9758743	10197784	21	10736872	11175913	21	10336544	10775585
459	21	13267541	29530043	21	14345670	30608172	21	12973349	29235851
460	21	29530268	29620023	21	30608397	30698152	21	29236076	29325831
461	21	29622967	31205341	21	30701096	32283470	21	29328775	30911151
462	21	31211004	35194978	21	32289133	36273108	21	30916814	34900811
463	21	35195365	40145066	21	36273495	41223196	21	34901198	39851269
464	21	40147412	46921386	21	41225542	48096958	21	39853615	46677046
465	22	14432529	14661596	22	16052529	16281596	22	15257135	15575127
466	22	14727194	24464026	22	16347194	26134026	22	15578811	25738059
467	22	24464809	26605197	22	26134809	28275197	22	25738842	27879209
468	22	26605378	32522145	22	28275378	34192145	22	27879390	33796158
469	22	32523232	43825538	22	34193232	45446874	22	33797245	45050993
470	22	43825594	49581322	22	45446930	51234456	22	45051049	50796028
471	23	108478	43665404	23	168478	43780460	23	251811	43921214
472	23	43674704	58578656	23	43789760	58561931	23	43930514	58535498
473	23	61645555	128225895	23	61728830	128398214	23	62509360	129264237
474	23	128226068	135557325	23	128398387	135729659	23	129264410	136647500
475	23	135559814	147259820	23	135732148	147452128	23	136649989	148354163
476	23	147261898	154907376	23	147454206	155254182	23	148354820	156024517
477	24	169542	12499338	24	179542	13989338	24	312875	11868632
478	24	12502338	57728335	24	13992338	59318947	24	11871632	57172796
